# Cooperation between bacteriocytes and endosymbionts drives function and development of symbiotic cells in mussel holobionts

**DOI:** 10.1101/2023.08.18.553804

**Authors:** Hao Chen, Mengna Li, Zhaoshan Zhong, Minxiao Wang, Chao Lian, Guanghui Han, Hao Wang, Li Zhou, Huan Zhang, Lei Cao, Chaolun Li

**Author notes:** Correspondence and requests for materials should be addressed to H.C., M.W. or C.L. These authors contributed equally to this work (Hao Chen, Mengna Li, Zhaoshan Zhong).

## Abstract

Symbiosis drives the adaptation and evolution in multicellular organisms. Modeling the function and development of symbiotic cells/organs in holobionts is yet challenging. Here, we surveyed the molecular function and developmental trajectory of bacteriocyte lineage in non-model deep-sea mussels by constructing a high-resolution single-cell expression atlas of gill tissue. We show that mussel bacteriocytes optimized immune processes to facilitate recognition, engulfment, and elimination of endosymbionts, and interacted with them intimately in sterol, carbohydrate, and ammonia metabolism. Additionally, the bacteriocytes could arise from three different stem cells as well as bacteriocytes themselves. In particular, we showed that the molecular functions and developmental process of bacteriocytes were guided by the same set of regulatory networks and dynamically altered regarding to symbiont abundance via sterol-related signaling. The coordination in the functions and development of bacteriocytes and between the host and symbionts underlies the interdependency of symbiosis, and drives the deep-sea adaptation of mussels.
