## Supplementary Table 1 for "Cooperation between bacteriocytes and endosymbionts drives function and development of symbiotic cells in mussel holobionts"

### Sheet: Sheet1
Stastics of ST-seq and scRNA-seq
	ST-seq
Sample	Number of Spots Under Tissue	Mean Reads per Spot	Median Genes per Spot	Number of Reads	Valid Barcodes	Q30 Bases in UMI	Reads Mapped to Genome
InS	1849	176381	2655	326127810	0.966	0.892	0.657
DeC	1751	168823	1383	295608490	0.97	0.949	0.6
	scRNA-seq
Sample	Estimated Number of Cells	Mean Reads per Cell	Median Genes per Cell	Number of Reads	Valid Barcodes	Q30 Bases in UMI	Reads Mapped to Genome
InS	13454	40800	808	548924231	0.977	0.949	0.768
DeC	13253	33636	652	445771859	0.978	0.948	0.771
