## Supplementary Table 5 for "Cooperation between bacteriocytes and endosymbionts drives function and development of symbiotic cells in mussel holobionts"

### Sheet: Supplementary Table 5
Sample	Mod1	Mod2	Mod3	Mod4	Mod5	Mod6	Mod7	Mod8	Mod9	Mod10	Mod11	Mod12	Mod13	Mod14	Mod15	Mod16	Mod17	Mod18	Mod19	Mod20	Mod21	Mod22	Mod23	Mod24	Mod25	Mod26	Mod27	Mod28
InS_C0	-0.0330731	0.030336	-0.0349588	0.0413433	-0.0857671	-0.0267031	0.00297166	0.0125747	0.132976	0.0312725	-0.0509796	0.107378	-0.023491	0.134112	0.815613	0.370226	0.0118082	0.000585232	0.0695157	-0.0437252	0.0378212	-0.010269	-0.0183432	0.0247258	-0.0176111	-0.0426209	0.0462498	3.1635e-05
InS_C1	-0.0218688	0.018424	-0.0287118	-0.0637006	-0.100703	-0.0370882	-0.0265957	-0.0275862	-0.115844	0.0141511	-0.075304	0.759493	0.0895859	0.0690111	-0.00751329	0.213033	-0.048438	-0.0415446	0.103845	-0.0560935	-0.00969389	-0.0544948	-0.0371734	0.00100076	-0.0518562	-0.0600123	-0.000607764	-7.51647e-06
InS_C2	-0.0106779	0.0419649	0.00343264	0.151597	0.132086	0.0797847	-0.000775709	-0.0373865	-0.0334021	-0.0362912	0.00135664	0.121048	-0.0258714	0.0436876	0.105932	0.715831	0.0154925	-0.0151045	0.0369457	-0.0570288	-0.0245668	-0.0531965	-0.049238	-0.0175751	-0.0265992	-0.0534245	-0.0168968	2.0806e-05
InS_C3	-0.0144229	0.00200798	-0.071914	-0.0556658	-0.153023	-0.0181542	-0.00992729	0.0133167	-0.164606	-0.021849	-0.127993	0.105599	-0.070192	0.0937843	0.093844	-0.029164	0.0262472	0.000255861	0.796852	0.195686	0.0812362	0.0201717	-0.0232936	-0.00521288	-0.0495944	-0.0310262	0.093836	-4.17269e-05
InS_C4	-0.0515718	0.0299814	-0.0404688	0.718156	0.333176	0.183633	-0.0667699	-0.0786735	-0.0942747	-0.051127	-0.103854	-0.0828688	-0.113306	-0.0582694	-0.00288429	0.146293	-0.0817329	-0.0771093	-0.113721	-0.112725	-0.0960762	-0.0988814	-0.0850333	-0.0470609	-0.0975092	-0.0854529	-0.123385	-7.14252e-07
InS_C5	-0.0486956	-0.0515962	-0.0688772	-0.121421	-0.163533	-0.0766791	-0.105708	-0.0546785	-0.148969	-0.0586854	-0.147536	-0.0251077	-0.0815212	0.04075	-0.00604231	-0.0420017	0.0601576	-0.0269076	0.0182486	-0.0740398	-0.00389602	-0.0498298	0.000340185	-0.00422202	0.768604	0.00203101	0.235755	-2.00816e-06
InS_C6	0.0083617	0.00826819	-0.0756515	-0.062831	-0.00898519	0.0279839	-0.0407997	-0.0175723	-0.206366	-0.0510542	-0.0985811	0.00181542	-0.0848104	0.0522773	0.0905164	0.048767	0.783112	0.0751008	0.0738374	-0.0293811	0.0390479	-0.0138856	-0.0480406	0.0113411	0.0307715	-0.028243	0.110499	-2.39132e-05
InS_C7	-0.0394772	-0.0707418	-0.0833491	-0.152441	-0.206161	-0.115193	-0.0994118	-0.0622403	-0.212901	-0.0470556	-0.15531	-0.0370088	-0.102419	-0.0136321	-0.0335358	-0.120706	0.0153349	-0.0436398	0.0560087	-0.0594987	0.0105546	-0.0363242	-0.0596949	-0.00736765	0.0625021	0.504459	0.841222	2.82143e-05
InS_C8	-0.0733559	-0.0610479	-0.0703623	-0.0440727	-0.0888418	-0.104999	-0.0622546	-0.0274428	0.0126564	-0.048022	-0.124589	-0.0440143	-0.128686	0.0505503	0.0333237	-0.00737726	-0.065341	-0.051768	-0.0786354	-0.104764	-0.0543506	-0.0892595	0.235804	0.947732	-0.0032163	-0.0323694	0.0165156	2.96458e-05
InS_C9	-0.0723483	0.025635	0.138228	-0.0044065	0.34881	0.896933	-0.0757598	-0.0572649	-0.227484	-0.0592177	-0.138248	-0.0683601	-0.112373	-0.0835449	-0.130064	-0.0150085	-0.0775356	-0.0847385	-0.0671449	-0.0870074	-0.09278	-0.0959243	-0.079018	-0.0800948	-0.113154	-0.0982167	-0.103334	3.94474e-05
InS_C10	-0.0864017	-0.114727	-0.0501909	-0.105801	-0.163242	-0.105934	-0.116152	-0.100392	-0.12851	-0.0529955	-0.165598	-0.0522186	-0.106274	-0.0422745	-0.0196769	-0.119157	-0.0273133	-0.048598	0.07795	-0.0194451	0.905419	0.200662	-0.0857291	-0.0534005	-0.0895995	-0.0764416	-0.0470942	4.59009e-05
InS_C11	-0.0321161	0.0295408	-0.0561968	-0.0218382	-0.0715519	-0.0385307	-0.0450247	0.0367384	0.0880399	-0.0575967	-0.131917	0.0850889	-0.0649625	0.880012	0.210983	0.124398	0.0240315	-0.0400111	-0.018476	-0.0703198	-0.0242041	-0.0440915	0.0158517	0.0457219	0.121051	-0.0026737	0.0901715	7.78462e-05
InS_C12	-0.0558313	0.945617	-0.0738557	-0.0961402	0.105952	0.0882615	-0.180345	-0.151325	-0.280058	-0.0594429	-0.144222	-0.115144	-0.126928	-0.166821	-0.157053	-0.0592289	-0.106359	-0.112504	-0.11066	-0.102277	-0.111987	-0.116493	-0.134078	-0.127947	-0.108027	-0.118011	-0.105373	2.63734e-05
InS_C13	-0.122381	-0.0870395	-0.0709432	-0.0851373	0.583284	-0.00915226	-0.0775057	-0.131088	-0.263359	-0.060055	-0.165059	-0.14121	-0.128048	-0.14137	-0.205255	-0.0550469	-0.113223	-0.095403	-0.166234	-0.114601	-0.108486	-0.115293	-0.119589	-0.0745085	-0.132799	-0.0996712	-0.154659	4.59713e-05
DeC_C0	0.00405721	-0.0365831	0.00946839	0.0428502	-0.082753	-0.0637947	0.072103	0.0288238	0.316596	0.973652	0.297198	-0.00547897	0.133327	0.0070662	0.190021	0.0201617	-0.0477985	0.0133934	-0.029473	0.0370464	-0.0177578	0.0397647	0.00980932	-0.00791135	-0.0680672	-0.0373583	-0.0594707	1.96503e-05
DeC_C1	0.0255442	-0.00229337	0.00444107	-0.0492397	-0.101274	-0.0536112	0.0738394	0.0468688	0.0818962	0.0237066	0.274365	0.455727	0.909061	0.022282	-0.0299069	0.0378126	-0.0562118	-0.0139802	0.0358371	0.0181378	-0.0294348	0.0217849	0.0136939	-0.00174546	-0.0570997	-0.0395108	-0.0620045	2.65872e-06
DeC_C2	0.0352808	0.000188642	0.0929994	0.160709	0.0645283	-0.00568608	0.0843074	-0.00307887	0.158222	-0.0100554	0.739965	-0.00295056	0.119037	-0.018388	0.00226731	0.135178	-0.0257122	0.00793419	-0.0443543	0.0170316	-0.0454284	0.00623299	-0.0262968	-0.0213279	-0.0519877	-0.0400637	-0.0860131	1.99436e-05
DeC_C3	0.0168769	-0.0420959	-0.0582319	-0.0626564	-0.164144	-0.067467	-0.0146077	0.0151771	-0.0331982	-0.0384346	0.00275149	-0.00926899	0.0326658	0.00519953	-0.00253471	-0.154298	-0.0295589	0.01551	0.372234	0.922407	0.0246775	0.0939914	0.011935	-0.0137083	-0.0623855	-0.0238934	0.0106378	-1.47911e-05
DeC_C4	0.0174954	-0.0237113	0.00300637	0.529968	0.176056	0.0365232	0.0794126	-0.0180227	0.256142	-0.0125054	0.199078	-0.0988919	0.0044708	-0.0486886	0.0010699	0.0233196	-0.0823987	-0.015168	-0.123377	-0.0596265	-0.0844696	-0.0576457	-0.0290119	-0.0331971	-0.0947442	-0.0697363	-0.144124	-1.21419e-06
DeC_C5	-0.0294111	-0.0790766	-0.0515019	-0.0918045	-0.157276	-0.0935462	-0.0386725	0.0054477	0.124943	-0.029761	0.0500958	-0.0857291	0.00171947	-0.0485035	-0.0677081	-0.138316	0.00492031	-0.0364125	-0.0546147	-0.000323461	-0.0309127	-0.00685597	0.0544905	-0.0141353	0.499472	0.00298115	0.0257783	9.96583e-06
DeC_C6	0.000371509	-0.0369239	-0.0492822	-0.0692597	-0.0331065	-0.0112931	0.00511656	0.0117986	-0.0385458	-0.0490108	0.14649	-0.0546929	-0.00929133	0.0310173	0.000621244	-0.0880589	0.502342	0.960415	-0.00377578	0.0210517	0.00885738	0.0370495	-0.0240338	-0.00889972	-0.00484573	0.00143621	0.00676799	-3.71171e-05
DeC_C7	-0.039938	-0.135632	-0.0805134	-0.133551	-0.163143	-0.139998	-0.040393	-0.063456	0.101056	-0.0480908	-0.0378585	-0.1231	-0.0273535	-0.0697541	-0.126133	-0.181372	-0.0909758	-0.060163	-0.0992345	-0.0599306	-0.0840654	-0.055192	-0.0025699	-0.0558068	-0.0103599	0.804156	0.0945972	-7.87886e-06
DeC_C8	-0.0340368	-0.0816001	-0.0672413	-0.0817331	-0.117478	-0.112779	0.00846102	0.0343626	0.31679	-0.0390847	0.0328088	-0.111199	-0.0443234	-0.0041288	-0.0783454	-0.136934	-0.0617617	-0.0294639	-0.130269	-0.033433	-0.0697166	-0.0470607	0.914556	0.0632951	0.0166738	0.00723605	-0.00400098	7.46971e-06
DeC_C9	0.0668176	-0.0648325	0.945147	-0.0682261	0.108085	0.108038	-0.0142204	-0.116786	-0.138271	-0.0240806	0.00350562	-0.127962	-0.0145229	-0.133921	-0.209526	-0.132975	-0.139359	-0.0829787	-0.155909	-0.0688755	-0.118494	-0.0988536	-0.0765628	-0.102039	-0.136748	-0.0992639	-0.174623	-3.37399e-05
DeC_C10	-0.0943127	-0.118245	-0.0651963	-0.114384	-0.173719	-0.148533	-0.045005	-0.0343808	0.0585616	-0.0424848	-0.0542393	-0.136948	-0.0596963	-0.0926975	-0.0751667	-0.220947	-0.0715324	-0.0124077	-0.0414185	0.0946108	0.224535	0.913569	-0.076179	-0.0750748	-0.0863479	-0.0568092	-0.0792668	-5.47812e-06
DeC_C11	-0.185757	-0.0746308	-0.079693	-0.0372003	-0.0581037	-0.0557158	-0.171789	0.943778	0.496936	-0.052161	-0.0206918	-0.0577072	0.0603125	-0.195341	-0.0454644	-0.124447	-0.0888812	-0.0797713	-0.125859	-0.0364824	-0.117261	-0.112461	-0.0815676	-0.120045	-0.0182187	-0.0591483	-0.122549	-7.11321e-05
DeC_C12	0.945849	0.0324587	0.0142481	-0.0388754	0.000330072	-0.0428151	-0.0158233	-0.0893729	-0.0210521	-0.0555222	0.0169646	-0.113342	0.0140676	-0.151283	-0.17462	-0.123056	-0.121303	-0.0438041	-0.117279	-0.0601339	-0.0932923	-0.0861947	-0.0962742	-0.0921567	-0.0978187	-0.0719252	-0.105642	-6.62689e-05
DeC_C13	-0.0749773	-0.0836456	-0.0338309	-0.084238	0.2405	-0.0934851	0.921329	-0.0781377	-0.0379738	-0.0381986	-0.0225975	-0.142946	-0.0401767	-0.161132	-0.172761	-0.0869281	-0.10801	-0.0617161	-0.160839	-0.0562585	-0.115275	-0.0910193	-0.104754	-0.130379	-0.120484	-0.0964268	-0.182988	-9.20291e-05
